# Genetic ablation of Pth4 disrupts calcium-phosphate balance, bone development, and kidney transcriptome in teleosts

**DOI:** 10.1101/2025.05.13.653078

**Authors:** Luis Méndez-Martínez, Paula Suarez-Bregua, Laura Guerrero-Peña, Elisa Barreiro-Docío, Carolina Costas-Prado, Antonio Cobelo-García, Josep Rotllant

## Abstract

Parathyroid hormone 4 (Pth4) is an evolutionarily conserved member of the PTH family, expressed in hypothalamic neurons and lost in eutherian mammals. In order to elucidate its role in mineral homeostasis and skeletal development, a *pth4* knockout (*pth4*^*KO*^) zebrafish line was generated using CRISPR/Cas9 and transcriptomic profiling was conducted across six key tissues: brain, kidney, intestine, gills, scales, and bone. The results obtained demonstrated that the loss of Pth4 led to pronounced disturbances in calcium and phosphate homeostasis, skeletal deformities, and widespread tissue-specific transcriptional alterations. Notably, dysregulation of mineral regulatory genes— such as *fgf23, phex*, and *slc34a1a* was particularly evident in the kidney, suggesting disruption of the FGF23-Klotho axis. In parallel, differential expression of extracellular matrix genes (*col1a1a, col10a1a, col11a1*) and matrix remodeling enzymes (*mmp9, mmp13a, mmp2*) in bone and scales indicated impaired skeletal remodeling. Together, these findings highlight a pivotal role for Pth4 in the endocrine and local regulation of mineral metabolism and skeletal integrity, expanding our understanding of PTH family functions in vertebrate physiology.
