## Supplementary Data 1 for "Genetic ablation of Pth4 disrupts calcium-phosphate balance, bone development, and kidney transcriptome in teleosts"

Results of the analysis of Ca and P in the reference materials 1640a (Trace elements in natural water; NIST, USA), CRM513 (Limestone; BAS, UK) and DORM5 (Fish protein; NRC, Canada)
		Calcium	Phosphorous
1640a
Certified	mg L-1	5.570 ± 0.016	-
Obtained (n=3)		5.568 ± 0.025	-
CRM 513	mg g-1
Certified		397.1 ± 1.1	-
Obtained (n=5)		395.2 ± 6.4	-
DORM5	mg g-1
Certified		2.01 ± 0.26	6.23 ± 0.24
Obtained (n=3)		2.05 ± 0.10	6.14 ± 0.11
