## Supplementary Data 10 for "Genetic ablation of Pth4 disrupts calcium-phosphate balance, bone development, and kidney transcriptome in teleosts"

	SYMBOL	ENTREZID	logFC	logCPM	F	PValue	FDR
ENSDARG00000023587	kcnk5a	570159	-4.21620352215919	4.00548328511196	54.0414748453247	8.30853474732185e-09	0.000134949658895042
ENSDARG00000055831	NA	NA	-5.47119789768798	1.05619744889073	51.6027311240954	1.08668244067353e-08	0.000134949658895042
ENSDARG00000100405	NA	NA	4.49751179658984	1.66000877468912	44.451493203456	6.34961364528428e-08	0.000525684513693086
ENSDARG00000087633	si:dkey-11o18.5	797166	-5.74408502061642	5.81166928165282	37.9972951610884	1.18759287374271e-07	0.000737406105128693
ENSDARG00000104644	LOC100536580	100536580	-6.9318159266664	0.848653986043994	36.6387599684737	2.76459570312684e-07	0.000924765442688016
ENSDARG00000096631	med9	100332528	-1.20992801377041	3.08548455292244	38.870663691487	2.80801573498596e-07	0.000924765442688016
ENSDARG00000058476	stc1l	393511	-8.2002520193245	9.14293942271454	36.429692886237	3.16362268656078e-07	0.000924765442688016
ENSDARG00000074852	myo15b	795537	-3.03995246149241	7.11520908538616	38.3536116603049	3.22069905137594e-07	0.000924765442688016
ENSDARG00000104293	mhc1zka	100536229	6.73502606037947	1.37750501085627	34.5104281483398	3.517057864466e-07	0.000924765442688016
ENSDARG00000074546	si:ch211-213a13.9	569389	-8.10046688933776	4.5826174845494	36.8488445112262	4.0286232233542e-07	0.000924765442688016
ENSDARG00000042338	lpar2a	445184	-3.30474068401493	4.178296290352	36.9745127147539	4.59584175454493e-07	0.000924765442688016
ENSDARG00000037925	rgs9a	767636	-4.6965542390519	-0.985085560955752	32.4081837181862	5.13250604625121e-07	0.000924765442688016
ENSDARG00000100301	LOC100535756	100535756	-4.25853940895057	0.549893508816881	33.9828119454566	5.29148085668428e-07	0.000924765442688016
ENSDARG00000058492	si:dkey-30c15.17	561375	-5.21353570286079	2.39295991380259	32.9611780850645	5.36662633550387e-07	0.000924765442688016
ENSDARG00000075975	slc45a3	100049157	-6.20490048394441	2.18891813086799	33.9933622549166	5.6053382163177e-07	0.000924765442688016
ENSDARG00000054797	zgc:153441	751745	3.49664461187581	0.99147819714264	33.7107386083722	5.95734069453165e-07	0.000924765442688016
ENSDARG00000076853	areg	101884611	-7.25214546554317	6.16058318992397	35.2730273965893	7.33178918499221e-07	0.00107117439992736
ENSDARG00000079645	NA	NA	1.46192421179697	4.68927115413938	34.7780130844736	8.09254347412351e-07	0.00111663612370448
ENSDARG00000104275	dicp1.17	100884154	5.27207633228181	0.735403916625066	32.5479299327609	1.05861786141116e-06	0.00136201868728769
ENSDARG00000104756	LOC108191765	108191765	-4.54761987338478	1.76210266106068	32.1442333908974	1.09676586325859e-06	0.00136201868728769
ENSDARG00000089296	NA	NA	-3.90796730983784	3.34966168363766	31.7270557305417	1.88273559037148e-06	0.00222673827895507
ENSDARG00000056477	ccdc125	565477	-1.88725544586721	4.20637295939393	29.6473686782899	3.37362134970866e-06	0.00380866515739609
ENSDARG00000078878	NA	NA	4.69534201019119	0.583144123749935	27.8579347175483	3.55495791959313e-06	0.00383889086299715
ENSDARG00000070769	foxg1a	30274	-5.73696211159121	2.58496310500509	25.8220205509867	3.79691201539948e-06	0.00392932932193653
ENSDARG00000007566	appbp2	322995	0.927042081889228	5.29677578642126	28.8970438196799	4.17442976076097e-06	0.00398559046403367
ENSDARG00000093875	NA	NA	-5.37910887529844	-0.175380692815558	27.6466226104459	4.4812780959755e-06	0.00398559046403367
ENSDARG00000103285	LOC100536187	100536187	7.08854704864858	1.95195166775453	26.2607278639056	4.48416337936824e-06	0.00398559046403367
ENSDARG00000052371	higd2a	550334	-0.780180167750071	4.82815514458422	28.5511301099277	4.61881322376248e-06	0.00398559046403367
ENSDARG00000077115	si:ch73-44m9.1	101883526	1.7508269516457	1.86764510154949	28.5301567135413	4.69083509510753e-06	0.00398559046403367
ENSDARG00000052948	nppal	567953	-4.88723348506263	5.04182500546641	25.9071952081066	4.8140964657974e-06	0.00398559046403367
ENSDARG00000087087	col28a1b	100332225	-4.97880791248525	1.26490162268595	26.048624508018	5.41375591740886e-06	0.00433746631357045
ENSDARG00000077570	NA	NA	-4.93741387887072	3.50045865898097	26.2814688012421	6.13047051011655e-06	0.00475820300186765
ENSDARG00000116743	rnps1	327020	-4.73242433089274	1.16850925998851	24.7211151131824	8.18633271058325e-06	0.00587929908351384
ENSDARG00000086481	mogat3a	100142647	2.03153528142444	4.73135552023914	26.612229848422	8.24035840561431e-06	0.00587929908351384
ENSDARG00000104528	cldn10b	100004456	-4.46365061679958	4.72161858942072	23.4876390198593	9.08273945907428e-06	0.00587929908351384
ENSDARG00000055754	smc1a	559665	5.07226071355942	2.90189334597022	25.2629894153616	9.23531005831826e-06	0.00587929908351384
ENSDARG00000061585	cyp4v2b	562008	-4.40639105317985	4.79356986234547	26.1937873750172	9.27106544592772e-06	0.00587929908351384
ENSDARG00000013022	LOC103908669	103908669	-6.86610209526796	2.75363825772621	24.7832521940799	9.43851434586299e-06	0.00587929908351384
ENSDARG00000068372	zgc:158427	790932	-8.34571760998462	8.24863091832144	24.3858581960216	9.51589179277602e-06	0.00587929908351384
ENSDARG00000095070	cd28	101886406	3.09831830850737	0.913341538122503	26.0884884987027	9.75211909813823e-06	0.00587929908351384
ENSDARG00000095756	NA	NA	-9.5198110614715	-0.467851139815753	26.1553155441001	9.91214732177473e-06	0.00587929908351384
ENSDARG00000089715	si:cabz01054394.7	103910994	-3.33054886579856	-1.23725861360643	24.6541031618327	9.94204459103681e-06	0.00587929908351384
ENSDARG00000045854	fgf23	494456	-5.90196589478597	1.82576609013291	24.8586489680546	1.0281996650701e-05	0.0059275521749917
ENSDARG00000097596	tac3b	569642	5.7996685935215	-0.250164351993685	24.0624917291447	1.0500958074632e-05	0.0059275521749917
ENSDARG00000030269	grtp1b	550508	-3.09739838338429	2.61869484242963	25.1703573316895	1.12097972177582e-05	0.00618706074438804
ENSDARG00000095362	si:ch211-77g15.32	326086	-7.22316872562673	5.5587842657333	25.6057622948645	1.155090250897e-05	0.00623673403511495
ENSDARG00000090901	LOC572555	572555	-5.14813064909731	3.71074585149045	25.3942748789619	1.20673190035133e-05	0.00628429300309315
ENSDARG00000116941	nfil3-3	799271	-5.48326770109084	0.185150704633688	23.6038952722595	1.21833105154974e-05	0.00628429300309315
ENSDARG00000093671	NA	NA	-5.6345451368712	2.49240271904589	23.2746210975464	1.25551703428148e-05	0.00628429300309315
ENSDARG00000098740	NA	NA	5.99306195621101	-0.689355523528532	23.958376853676	1.26510709890348e-05	0.00628429300309315
ENSDARG00000078349	LOC101882351	101882351	3.63466121440018	5.39157849210249	24.1886156430371	1.38662970372754e-05	0.00675288665715313
ENSDARG00000094546	si:ch211-132b12.6	564583	-4.99470164460216	4.40383456723754	22.8592358047611	1.4317838094701e-05	0.00683869509150169
ENSDARG00000099982	ccl39.7	100537869	-2.3112833481239	0.780511905619507	24.6601720715814	1.4810831735314e-05	0.00692866670061326
ENSDARG00000101032	iqcb1	494079	-2.60923657440199	1.35504057029294	24.6180513836562	1.54146601852876e-05	0.00692866670061326
ENSDARG00000102207	zgc:86738	415231	-4.44533792088856	-1.30131086552732	23.0239839186471	1.5731794819346e-05	0.00692866670061326
ENSDARG00000055357	leo1	404599	-1.17383214188693	5.59682252778376	24.4911540983937	1.58413738950605e-05	0.00692866670061326
ENSDARG00000098800	znf1156	571761	-7.33300382375822	1.04097469735022	24.2075308278734	1.59010348244537e-05	0.00692866670061326
ENSDARG00000100348	NA	NA	4.13749482003784	2.93580836382884	24.354431315318	1.62205295041012e-05	0.00694602226367866
ENSDARG00000107506	LOC103910708	103910708	-4.49480120731772	-0.665532949124341	22.0634441084432	1.69822479337514e-05	0.00703562899422381
ENSDARG00000094410	si:dkey-4c15.14	100038795	-1.63676580445535	2.17194672856424	24.2448501188505	1.72135409368736e-05	0.00703562899422381
ENSDARG00000056561	asb11	791758	-4.5115883390075	2.66417272890462	21.8253870446383	1.72795977230605e-05	0.00703562899422381
ENSDARG00000099112	si:dkey-71l4.3	108183518	2.94631836585164	3.23233467402454	23.4589795294558	2.21759184866058e-05	0.00888360141051334
ENSDARG00000041858	ren	405786	-8.21642238669929	2.11082879666009	22.4774469828162	2.28887343620792e-05	0.00902361103731686
ENSDARG00000088908	LOC100334202	100334202	-4.26339947467374	3.93629062156295	23.2494612018823	2.35976117013795e-05	0.00906333915719946
ENSDARG00000041223	antkmt	100000855	-1.10805157491589	3.09420580897107	23.2228733677457	2.37193318523962e-05	0.00906333915719946
ENSDARG00000104207	pcyt1bb	555725	-4.04966150629684	4.13742620507825	22.5275709131178	2.42034185245769e-05	0.00910818645295329
ENSDARG00000090973	ccdc50b	561649	2.35168676794608	2.80023078464573	22.4654945421649	3.06603306617763e-05	0.011365830338008
ENSDARG00000079233	e2f2	568846	-2.63192493030317	1.72741445237817	22.3743639382919	3.15546899029248e-05	0.0115253504870433
ENSDARG00000087306	NA	NA	-2.61841157124266	3.22053220482223	22.2946669111113	3.21523328787187e-05	0.0115257356499814
ENSDARG00000093761	si:ch211-250k18.7	558026	-7.06098795139135	2.70753500690735	20.691963518448	3.28800505535089e-05	0.0115257356499814
ENSDARG00000075149	nagpa	569719	1.68766501253504	4.23748544821661	22.207616068744	3.29479096166476e-05	0.0115257356499814
ENSDARG00000077068	si:ch211-11p18.6	566957	-5.86352589167977	4.42800008483593	21.6108327329219	3.43141581936059e-05	0.0118369548202026
ENSDARG00000069954	kcnq5a	556841	3.00488781942027	0.666569336866183	21.7494909437445	3.64577103010492e-05	0.0124041116540707
ENSDARG00000079986	NA	NA	-7.73468716385158	1.53944185594254	22.9058896236228	3.86633386052983e-05	0.0129767748775648
ENSDARG00000077201	myo7bb	566034	2.65265842509068	6.43183461369382	21.3886051937486	4.32423717396011e-05	0.0140669239958701
ENSDARG00000074765	mhc1zja	571647	-6.48875873947772	1.91413411704461	20.4627274991614	4.35795484558758e-05	0.0140669239958701
ENSDARG00000068124	opn7d	100000387	-4.06092322461145	1.01082613966188	21.0962809014862	4.36886524515986e-05	0.0140669239958701
ENSDARG00000117625	NA	NA	-10.4233360355344	2.58825871629598	23.4240658863166	4.41768358367706e-05	0.0140669239958701
ENSDARG00000045153	slc16a8	557884	3.58087495729685	2.44102291257122	21.1900003583536	4.63866055505138e-05	0.0145835964817482
ENSDARG00000055642	si:ch211-217a12.1	100148522	-2.92643474067817	4.21757926794943	21.0267644921447	4.90614205497702e-05	0.0150866432934481
ENSDARG00000101263	NA	NA	2.63852930482489	0.672188398029497	21.0128793390511	4.92015181692352e-05	0.0150866432934481
ENSDARG00000039064	st3gal7	554166	-4.73078925711161	4.89723486359151	21.2857009916389	5.06380424798097e-05	0.0153377690374516
ENSDARG00000040838	dcun1d2a	192303	-1.10954277131495	4.09747799543427	20.8540702701168	5.16290440152203e-05	0.0154495248940485
ENSDARG00000092705	NA	NA	-4.10800931276925	-0.34076343534616	19.9175801077761	5.65070371089246e-05	0.0167079200080281
ENSDARG00000092042	NA	NA	9.09175827244222	3.12206365452112	19.8279470570147	5.8188501336889e-05	0.017002680090639
ENSDARG00000055653	nubp2	641290	-1.030009056382	4.14133330121325	20.2906363353653	6.23941370503722e-05	0.0180195718827918
ENSDARG00000092266	NA	NA	3.74396743977952	-1.83495927468908	18.5933154855692	6.62368147052785e-05	0.0189094685843104
ENSDARG00000069661	si:dkey-121j17.6	101886441	-1.27480072170105	1.25842935130506	20.0182914013029	6.91320507135904e-05	0.0193956898572923
ENSDARG00000076923	kazna	100003663	1.15510595191255	3.6953199192413	19.9705268052872	6.96592520261038e-05	0.0193956898572923
ENSDARG00000023316	sim1a	260351	-3.24161217908792	2.12280283571424	19.8922748660578	7.11154088690132e-05	0.0193956898572923
ENSDARG00000059997	sv2ca	562345	4.12513637027609	0.595121548465047	18.5253927545005	7.14104275772193e-05	0.0193956898572923
ENSDARG00000094343	NA	NA	-3.6199874799166	-0.744370536188493	18.7523097398048	7.18445652402019e-05	0.0193956898572923
ENSDARG00000070157	tgm2a	447909	2.95439211488976	-0.633028313882704	19.1910106242235	7.38506733397613e-05	0.0194542837771905
ENSDARG00000104801	tubb6	550458	-3.30647562142407	1.75886873098252	19.2711223620152	7.42163343119443e-05	0.0194542837771905
ENSDARG00000114991	tmem14cb	447871	-1.93345419166518	2.35308133656196	19.7049247449969	7.65808093823099e-05	0.0194542837771905
ENSDARG00000015176	ror1	568282	1.53943322855165	2.45361032681608	19.6990374985202	7.67423526961666e-05	0.0194542837771905
ENSDARG00000105816	NA	NA	2.59711720332675	3.10763388497371	19.6725184119424	7.70969171880441e-05	0.0194542837771905
ENSDARG00000016391	calcoco1b	386968	-2.83382919725797	4.56986997481305	19.6266272056548	7.88697867871829e-05	0.0194542837771905
ENSDARG00000095907	LOC555502	555502	1.51212481639204	3.12580490318962	19.5808443172505	7.96185796163208e-05	0.0194542837771905
ENSDARG00000094458	si:dkey-65b12.12	100333943	-4.57571210683753	-0.581388405944473	18.6380682969371	7.99432018014951e-05	0.0194542837771905
ENSDARG00000104505	rccd1	567613	-3.23859912126763	-0.0846791108340283	19.2078338381101	8.01523363960132e-05	0.0194542837771905
ENSDARG00000037924	gna13b	336333	1.04728100360164	4.7274662328778	19.5271709132488	8.09881880588327e-05	0.0194542837771905
ENSDARG00000043035	capn3b	100034405	2.86152499894322	0.353280766491804	17.9813236068082	8.16919854266773e-05	0.0194542837771905
ENSDARG00000089079	NA	NA	-1.66798875163872	3.20704435231567	19.4925637484868	8.22960026809506e-05	0.0194542837771905
ENSDARG00000116618	si:dkey-182g1.3	553357	-8.78577258903461	1.90697198407499	19.2414418964036	8.33878956835372e-05	0.0194542837771905
ENSDARG00000093488	NA	NA	-4.95573415442657	-1.54647294750968	18.0903331303868	8.35140806165104e-05	0.0194542837771905
ENSDARG00000089921	smim4	100332503	-1.34486000337647	3.57449167009612	19.3994112430577	8.4664871286493e-05	0.0194542837771905
ENSDARG00000023914	mark4a	569346	3.79969519400542	2.45298998962042	19.3277550263204	8.48533146115923e-05	0.0194542837771905
ENSDARG00000045733	ciapin1	445283	-1.04312188142193	4.69946608138774	19.3736817176916	8.53773375091101e-05	0.0194542837771905
ENSDARG00000054833	nucb1	751753	-0.727526038041441	6.34721230728931	19.1687123562576	9.16503320648705e-05	0.0206938117954108
ENSDARG00000100388	LOC100329433	100329433	3.54018407112703	2.93628704456424	19.309227390234	9.32354571397627e-05	0.0208620635043269
ENSDARG00000068434	h3f3b.1	550262	-0.953199895068758	6.43589879145243	19.0804357798456	9.45008876583395e-05	0.0209564155961623
ENSDARG00000094922	ungb	571301	4.81276491312182	1.29654248937115	18.1058890592109	9.62101712604935e-05	0.0211317868860688
ENSDARG00000062199	gse1a	100538211	2.08346035613518	2.23885201415407	18.9940287743581	9.78200173714834e-05	0.0211317868860688
ENSDARG00000102793	slc16a6a	564872	-7.76162704166258	1.86189983127022	19.5258643999975	9.78441636227369e-05	0.0211317868860688
ENSDARG00000102678	NA	NA	-1.42391771350015	1.32165180623507	18.9241754811791	0.000100579731828983	0.0215032204314218
ENSDARG00000097653	si:dkey-23k10.3	100150225	2.05675451969252	3.01196396519059	18.8998187763786	0.000101295518399016	0.0215032204314218
ENSDARG00000038974	dpysl2a	798555	3.23286556482988	2.56685484195459	18.0361270946829	0.000102671912249275	0.0215504267275521
ENSDARG00000074111	LOC568375	568375	-3.85606519302155	0.373920338601591	17.5303070138378	0.000103253242363357	0.0215504267275521
ENSDARG00000104593	cyp2k18	393484	2.77672443410038	4.90431050301148	18.7362214104942	0.000104514880518517	0.0216195569456224
ENSDARG00000017388	gstt1b	393556	1.84175089487854	5.82456479146231	18.7638755643183	0.000105551286781847	0.0216195569456224
ENSDARG00000016255	chmp4ba	393164	-0.695122126635957	5.48111634029168	18.745582396748	0.000106195834737123	0.0216195569456224
ENSDARG00000079412	ftr02	570286	-1.91949978042405	2.49430269342711	18.6945786919346	0.000108462242519692	0.0217378314456128
ENSDARG00000105976	iapp	100334757	-5.6150742374872	1.01091056913858	20.4359204488286	0.000108804712568372	0.0217378314456128
ENSDARG00000002956	itgam.1	101882585	-2.81912893143537	4.31373240916404	18.6633452665113	0.000109402461275581	0.0217378314456128
ENSDARG00000112453	LOC101884782	101884782	3.88403166321046	0.785475315731895	17.4351840888806	0.000113107997576821	0.0222957407604406
ENSDARG00000001909	vill	555361	-2.80285553429229	4.99060401576746	18.5244596377369	0.000114599473394903	0.022350170550037
ENSDARG00000035562	mpdu1a	447806	2.15498744098416	2.90024941393704	18.487841177987	0.000116841977623347	0.022350170550037
ENSDARG00000071424	ap3d1	563359	1.02721397691036	5.63643859396323	18.4553990323507	0.000117567570970901	0.022350170550037
ENSDARG00000102283	slco1f1	405853	-5.46081224223582	4.7027006068772	17.5426194127707	0.000118258662280565	0.022350170550037
ENSDARG00000093345	si:ch73-27e22.7	100005035	6.32744703346681	0.547362548573124	18.7193920639513	0.000118584464527537	0.022350170550037
ENSDARG00000068993	zgc:153631	751714	-1.6099673564371	3.78675487664213	18.4302505598267	0.000118783368063972	0.022350170550037
ENSDARG00000070480	agr2	335616	-2.9924714783451	5.91635109446376	18.3929284309211	0.000120902954472735	0.0224147421838163
ENSDARG00000074275	limch1a	561940	2.30938886970944	3.16250522012456	18.389444869314	0.000120931491429375	0.0224147421838163
ENSDARG00000103752	dusp26	570815	2.9571225086545	0.554410333484647	17.840530021635	0.000126608353192722	0.0232931234685011
ENSDARG00000101443	relch	393817	-0.639652447269872	5.39717454320363	18.1821460861104	0.000129458028511914	0.0236422724569883
ENSDARG00000056210	hspa1b	798846	-3.1244652535755	2.98786961630544	18.0463206582028	0.000134158498590592	0.024253518581682
ENSDARG00000040727	tfb1m	767802	-1.25653859106168	2.63529090901673	18.0724370708055	0.000134758045024444	0.024253518581682
ENSDARG00000095455	NA	NA	-1.95793011058049	0.464815324473415	18.0321957926258	0.000137509370605678	0.0245706491923254
ENSDARG00000104640	LOC100006875	100006875	-9.20595461014933	1.0633235871387	18.7407741659158	0.000140559804086549	0.0247885496757803
ENSDARG00000092702	si:dkeyp-20e4.8	560943	-7.12006668533949	4.34984398988188	17.0149474361333	0.000140724946824698	0.0247885496757803
ENSDARG00000071629	NA	NA	-6.01537720464093	-0.108323511059674	19.2908739064589	0.000143781803552445	0.025001742045235
ENSDARG00000097241	NA	NA	-7.53178303005794	-1.24293553663757	19.052734607168	0.000143948508775963	0.025001742045235
ENSDARG00000097649	NA	NA	-5.15822130666153	-0.640831267105198	17.3586693882799	0.000147318252885701	0.0252624091246731
ENSDARG00000104629	LOC103911912	103911912	7.53514339327394	2.76598058884302	18.4697041791002	0.00014894681704896	0.0252624091246731
ENSDARG00000089869	zgc:172218	793798	-12.3102183326676	2.79264783576414	18.6546076764847	0.000149060526533093	0.0252624091246731
ENSDARG00000021046	rhbdd1	550277	-1.51084504216851	3.76322332934084	17.7772796439918	0.00014951782185155	0.0252624091246731
ENSDARG00000099733	NA	NA	0.989698263553411	3.43048425586628	17.7500699539288	0.000150993072925283	0.0253392902178734
ENSDARG00000074760	ttc7a	559345	1.22521173642642	4.28842523325447	17.7035523491936	0.000153970921794306	0.0254246270680025
ENSDARG00000012506	rnpep	437014	-1.35787046119876	3.45357507454775	17.679121222167	0.00015508374713101	0.0254246270680025
ENSDARG00000002600	pcsk1	100005716	3.79710947011211	4.04104808119762	16.9900421749867	0.000155303694417127	0.0254246270680025
ENSDARG00000026376	aco1	568448	1.84735615651921	4.92147939066571	17.6652743500923	0.000155596219927382	0.0254246270680025
ENSDARG00000097406	si:dkey-81e3.2	793178	5.5761757564895	1.7636752783023	17.6291074410517	0.000157887915638788	0.0254604408685305
ENSDARG00000097274	NA	NA	2.23154066023013	0.0477397977797313	17.6607964253104	0.000157947157761733	0.0254604408685305
ENSDARG00000100764	zfyve9b	101882992	3.09835999448218	1.81439894353994	16.667891533146	0.000158890700753804	0.0254604408685305
ENSDARG00000087911	psme4a	793897	-2.21784683459313	3.7273850028844	17.5705116391964	0.000161999317876119	0.0256499112786059
ENSDARG00000056292	vsx1	30598	-4.38769134124302	-1.45190699011269	16.9734332207204	0.000162144945760627	0.0256499112786059
ENSDARG00000074073	map6b	100334879	2.84740110113871	1.57767293720453	16.1851896278838	0.000163171316262823	0.0256499112786059
ENSDARG00000102076	spink2.1	565497	-2.11743096324095	4.821270423782	17.5144271755413	0.000164241583823726	0.0256557749523893
ENSDARG00000063370	sgk2a	570956	2.71247569294527	5.86810405933915	16.9640062102685	0.000168658886743059	0.0261165248191782
ENSDARG00000092799	NA	NA	1.37780635219031	2.15705316410371	17.4375713882639	0.000169294218137766	0.0261165248191782
ENSDARG00000054127	slc26a6l	559448	-4.92580484548709	3.85786920925151	16.0595321348458	0.000174149966415802	0.0265975567215158
ENSDARG00000079148	nckap5l	568475	1.80127703577019	2.63896632948945	17.3632330941823	0.000174554162966827	0.0265975567215158
ENSDARG00000063157	mapk8ip2	561262	3.80010374209145	3.16182984702583	15.9887824992827	0.000179214984225088	0.0271398122227217
ENSDARG00000099118	si:dkey-218f9.10	100002630	1.39767709299183	3.76194715461971	17.2548079906975	0.000180298305622623	0.0271398122227217
ENSDARG00000018266	mthfd1a	567587	1.07730179028124	3.29787964227284	17.2000530284941	0.000184067531646686	0.0273809210497832
ENSDARG00000068969	zgc:153759	791704	1.78419791470522	4.43269567101424	17.2008492933441	0.000184104916669235	0.0273809210497832
ENSDARG00000088524	acot17	572757	-5.8514930109489	5.30213996926835	16.3914819501568	0.000185903664548869	0.027483864978573
ENSDARG00000095150	NA	NA	-3.89032235619377	-0.369527779349453	16.2328809058142	0.000191343318962643	0.0277031749445642
ENSDARG00000000935	unk	393205	0.871381477790787	3.50735715552859	17.0867080130151	0.000191595500626715	0.0277031749445642
ENSDARG00000069735	hbaa2	497166	-4.12745851102601	5.5744491352754	16.6135847980291	0.000194505421818681	0.0277031749445642
ENSDARG00000104004	LOC101883440	101883440	-3.99115898215298	0.135563216969674	15.7878962411384	0.000195909751208358	0.0277031749445642
ENSDARG00000117599	NA	NA	-4.80232381286632	4.99057794640425	16.3276669336761	0.000196244759213016	0.0277031749445642
ENSDARG00000087440	ponzr4	557748	2.95582674276871	5.34594689074526	16.2127959477632	0.000196878702562525	0.0277031749445642
ENSDARG00000035221	zgc:110249	553601	2.46304708898548	1.72498438575122	17.0186324958471	0.000197857845453563	0.0277031749445642
ENSDARG00000104296	fam131ab	100101652	3.07119841896559	2.88910098863662	15.8750967232914	0.000198115855871021	0.0277031749445642
ENSDARG00000096818	NA	NA	-7.11930170168268	-1.23869410780855	17.6371115357312	0.000198807694070241	0.0277031749445642
ENSDARG00000041301	crybb3	553184	-1.846972748503	1.03703532067859	16.9543946529915	0.000199580926374846	0.0277031749445642
ENSDARG00000039752	ccdc134	571638	-2.60366036844458	4.59678369376899	16.9626978658661	0.000200766231202506	0.0277031749445642
ENSDARG00000095684	NA	NA	6.33963441308986	-1.96437214933944	15.9810089958189	0.000200771892338912	0.0277031749445642
ENSDARG00000094400	NA	NA	-5.20568155969691	0.249393850336871	16.417292687656	0.000202748405938448	0.0278213378911228
ENSDARG00000015228	ero1a	393321	-2.14192834234243	3.18615815982626	16.8853815370663	0.00020630668936369	0.0279830423908243
ENSDARG00000094996	sult1st9	100196921	3.34556493764439	2.58803216862819	16.6091453881913	0.000207517686971318	0.0279830423908243
ENSDARG00000061480	si:ch211-132b12.1	100034467	-4.31116254647224	4.40529505918211	17.2835065730019	0.000207672341283031	0.0279830423908243
ENSDARG00000099728	zgc:56622	326033	-2.27773194941935	4.32220197166268	16.7949492912388	0.000208878437969664	0.0279830423908243
ENSDARG00000034309	cox10	553384	-1.06514292439493	4.64000004655296	16.8325398637255	0.00021002001177875	0.0279830423908243
ENSDARG00000005915	tcf3a	30310	1.29060683111313	2.66351857019367	16.8156929677388	0.000211634559395179	0.0279830423908243
ENSDARG00000071040	smim8	554139	-0.949837765433237	3.61247552318438	16.8047760891221	0.000212201523772613	0.0279830423908243
ENSDARG00000044807	dck	474325	-2.16541564795327	2.02901091156097	16.7691924180603	0.000215180866164326	0.0279830423908243
ENSDARG00000058498	slc9a3.1	568258	-4.53281035378564	4.96820806994888	16.3684595171888	0.000215912813624778	0.0279830423908243
ENSDARG00000070847	trim35-36	445068	1.72176554311991	3.60074758170695	16.7687715329838	0.000215940325494101	0.0279830423908243
ENSDARG00000104380	NA	NA	-3.56755194378297	3.77505776600184	16.7620863761561	0.000216690602961958	0.0279830423908243
ENSDARG00000031848	pparg	557037	1.43063357134748	3.8796152837945	16.7404768487175	0.000217446840658256	0.0279830423908243
ENSDARG00000113274	NA	NA	2.97819247989756	2.16839266832329	16.176326248104	0.000220552262920287	0.0282078881727072
ENSDARG00000099506	LOC100537765	100537765	-7.45586954304581	0.481953048361846	16.6771250675109	0.000221465482694283	0.0282078881727072
ENSDARG00000068865	si:dkey-61p9.7	559161	-2.76461495791169	2.07440000765039	16.487409756458	0.000231655804801683	0.0289451788483345
ENSDARG00000075820	LOC110437835	110437835	2.30959790959539	0.406489983118591	16.4422239417031	0.000232143480487763	0.0289451788483345
ENSDARG00000102395	NA	NA	7.18688523887044	-0.406992035593751	16.4294043548275	0.000233536464541342	0.0289451788483345
ENSDARG00000099639	trim35-19	562814	1.64680890233286	3.03198092714078	16.5404528618001	0.000233918618364187	0.0289451788483345
ENSDARG00000025549	ndufaf1	503714	-0.880052849317905	4.76285939736664	16.5142754448379	0.000235869417022864	0.0289451788483345
ENSDARG00000098149	uts2d	100884159	-3.18952053238059	-0.823736630619716	15.518466995897	0.00023747971326813	0.0289451788483345
ENSDARG00000090301	usp48	100332674	-0.918935920031447	4.7549823253303	16.4855299714215	0.000238371339795587	0.0289451788483345
ENSDARG00000092319	NA	NA	-3.22872301413514	0.335985588703095	16.3090888651699	0.000240443214840375	0.0289451788483345
ENSDARG00000055445	slc22a15	555262	1.45893768389727	3.81910710064731	16.4593112637908	0.000240713039663261	0.0289451788483345
ENSDARG00000101333	NA	NA	6.25503818563635	-0.526985572292331	15.8575256919856	0.00024102713831957	0.0289451788483345
ENSDARG00000103991	sec14l1	394073	-1.00712580304825	4.57643665650833	16.4373580511769	0.000242651113273161	0.0289451788483345
ENSDARG00000001154	rimbp2b	563166	2.25069731788665	2.31505487543509	16.4634469717216	0.000242838575252831	0.0289451788483345
ENSDARG00000112125	ccl20l	101884175	4.65812786985659	2.63630416553561	15.8071750211379	0.000244214860561865	0.0289451788483345
ENSDARG00000101081	ptprub	335096	1.20587921005538	4.61586827213636	16.4113618519887	0.000245349830971324	0.0289451788483345
ENSDARG00000102418	enc2	556885	1.2958575223618	2.95916193935254	16.4095822581029	0.000245366939895319	0.0289451788483345
ENSDARG00000099764	si:dkey-74i1.3	101884058	2.74182294861802	1.16699463812958	16.4051551469459	0.000245900581269822	0.0289451788483345
ENSDARG00000011245	esrp1	560190	-2.49524310810834	6.68750576015423	16.3823631739683	0.000248374045124849	0.0290984252771976
ENSDARG00000042677	cadm1b	562183	2.76465753452726	1.3930756247187	15.693596227931	0.000250303917978921	0.0291868469992604
ENSDARG00000098724	rgrb	554142	-3.15664368086624	2.44492462908525	16.1609134942754	0.00025492713108913	0.0295870334339286
ENSDARG00000087474	ccr6a	558616	-1.95704458131004	2.48074155056888	16.2967399915348	0.000256355112208587	0.0295897917073537
ENSDARG00000090670	NA	NA	-4.64394536916697	-0.358300627208813	15.5432190349317	0.000258815487112813	0.0295897917073537
ENSDARG00000016968	tmem214	402840	0.937310368776227	6.58404696108172	16.2544558247384	0.000259462416360994	0.0295897917073537
ENSDARG00000104613	NA	NA	-3.65660408434447	4.54838324805778	16.2598218750401	0.000259716334187024	0.0295897917073537
ENSDARG00000111423	si:ch73-27e22.1	100005161	2.03935386097878	2.94396640516201	16.2390821073673	0.000261683380779775	0.0296730726949588
ENSDARG00000003697	slc5a8l	556156	-3.71955846183906	6.67710201677763	16.1136635606142	0.000262836735229332	0.0296730726949588
ENSDARG00000030311	tmc2b	567304	3.57162832966097	-1.00344321156816	15.3233962811913	0.00026413821523139	0.0296850717271585
ENSDARG00000037278	lrata	553239	-4.30413325162117	-0.649180284285189	15.9329837161671	0.000265770009754777	0.0296945619032409
ENSDARG00000044802	aadacl4	569798	-4.45217104920879	5.84939823376387	16.1952216626462	0.000266613814245792	0.0296945619032409
ENSDARG00000101592	col22a1	100317029	2.12753697598837	1.24624937966312	16.3324275134923	0.000270251870612243	0.0299653826356977
ENSDARG00000077023	NA	NA	3.70525065298679	0.980635587728525	15.1264994695105	0.00027480188020141	0.0303344635491663
ENSDARG00000052142	acvr1bb	559222	1.95484272506271	3.50811271194107	16.0687306364087	0.000278175083170922	0.0305709492952044
ENSDARG00000101039	zdhhc15a	449833	-1.61042684205299	0.827228489848114	16.0691762105097	0.000280396191492408	0.0306760268451508
ENSDARG00000088820	zgc:174288	100126137	-1.5832743356508	3.16767456492064	16.0355873864176	0.000281601405994862	0.0306760268451508
ENSDARG00000098360	cyp19a1b	60640	-2.72898148358313	7.17393383029992	15.1049957776246	0.000283671854299641	0.0307505731051892
ENSDARG00000070672	slc2a9l1	565510	-6.45080366393427	5.83052753679725	16.1187784667902	0.000284761920288019	0.0307505731051892
ENSDARG00000076780	acadsb	110437777	-0.679416813238165	5.84177507713301	15.9764032863047	0.000287506645018787	0.0309125651183187
ENSDARG00000113065	NA	NA	-5.15626904617298	-1.21253513665305	16.135784247905	0.000292885546005224	0.0313551651126368
ENSDARG00000000086	itsn1	368504	0.946613873262875	5.5553902457905	15.8775015022534	0.000298240901574699	0.0317595756652117
ENSDARG00000004871	mst1rb	100134855	-3.56859425603146	2.40388510631902	16.0926369034998	0.000299246102877853	0.0317595756652117
ENSDARG00000030278	idh3a	393926	-0.724348117915397	6.3800877546879	15.8571698434577	0.000300499266470377	0.0317595756652117
ENSDARG00000099109	NA	NA	1.33845817409356	3.32989657388022	15.8319337117925	0.000303600356054413	0.0319513645903536
ENSDARG00000102917	si:ch211-199m9.3	101885763	3.36586933283767	0.0749250133448435	15.5075758789668	0.000305972739187982	0.0320651684523709
ENSDARG00000077741	LOC110440097	110440097	-11.5649953018964	7.08711580309683	16.5949270564362	0.000309041285940395	0.0322152478833469
ENSDARG00000076634	capn10	570311	-1.51422707566231	3.79416399810143	15.7742341583892	0.000309998963003579	0.0322152478833469
ENSDARG00000116774	LOC110437793	110437793	-3.37765607353441	0.93314363496916	15.6932087689839	0.000315017575173789	0.0326003813107975
ENSDARG00000023110	mapk7	541323	1.34449311906315	4.6550698795291	15.7168094712209	0.000316607490204936	0.0326289636274689
ENSDARG00000031649	sst7	751721	-2.41100333778629	3.87485915485931	15.001061792012	0.000319849402934381	0.0327875603205444
ENSDARG00000075261	timp2b	406650	-2.18873270743676	4.52869208305227	15.6718611495652	0.000322179470646137	0.0327875603205444
ENSDARG00000003181	sult1st4	402915	-3.79346772430076	3.76611374285547	15.4633210270565	0.000323166452499493	0.0327875603205444
ENSDARG00000100792	zgc:154142	555481	-2.63282165199031	7.05812922463429	15.2371732449836	0.000323426834099665	0.0327875603205444
ENSDARG00000052652	fermt1	100332544	1.69875909925492	4.34678006878795	15.641642068443	0.000326667740900181	0.0329814905721048
ENSDARG00000092863	NA	NA	-5.90616600939296	-1.3384636382749	15.186328351891	0.000328422305278527	0.0330243918874606
ENSDARG00000098751	LOC795227	795227	3.07396016306662	1.2600968260811	14.6262449757338	0.000338837659836238	0.033934318376422
ENSDARG00000044601	rtn4a	447816	-0.794267853136741	8.09263498716306	15.5238984447222	0.00034022165452635	0.0339360852749838
ENSDARG00000093618	NA	NA	3.11513087866609	-0.839496344922552	15.1550538599427	0.000343475895696562	0.0341236432856621
ENSDARG00000099005	NA	NA	6.78395535373937	-1.84193329353035	14.6302154777	0.000347834690079705	0.0343254820401634
ENSDARG00000078446	NA	NA	5.12819759041987	-0.528105574959115	15.0075456878296	0.000348271589729886	0.0343254820401634
ENSDARG00000054048	plin1	100034463	3.07505032183925	-0.998573411455619	14.5037774023533	0.000349922211324417	0.0343518496548006
ENSDARG00000113971	LOC100149352	100149352	-2.99055008979393	1.16601056022564	15.4531546473249	0.000351744627867239	0.0343948083556638
ENSDARG00000112287	NA	NA	2.86378980349816	4.74063294067628	14.8569868291563	0.000355451675400391	0.0344610625764526
ENSDARG00000053404	ppp2cab	393885	-0.723481867101051	7.3811410138584	15.3994883963727	0.000356443459168816	0.0344610625764526
ENSDARG00000104175	NA	NA	4.6872058291425	-1.40795057353009	14.3445686762032	0.000357076007981266	0.0344610625764526
ENSDARG00000054378	pcbp3	553765	3.35249703814123	3.61227299038866	15.396397594567	0.000357974164573755	0.0344610625764526
ENSDARG00000069100	aldh9a1a.1	100005587	1.57028569518809	8.86182952604767	15.3533693110046	0.000362663234549283	0.0344610625764526
ENSDARG00000103555	NA	NA	-4.13783671061927	0.363780392351089	14.6803012499875	0.000362742426568206	0.0344610625764526
ENSDARG00000090340	fam83ga	561360	2.37355682861167	3.06694749485488	15.3268818968805	0.000363027834950631	0.0344610625764526
ENSDARG00000090107	zmp:0000000984	101885564	5.59612212697251	-1.92755998492323	15.2106624346088	0.000363522099892522	0.0344610625764526
ENSDARG00000071618	NA	NA	-4.45199310912116	2.26685841228307	14.8041278789715	0.000369461060982567	0.0348908911468594
ENSDARG00000115094	NA	NA	2.356938270497	-0.541927929217663	14.8681884803026	0.000379019594202064	0.0356579911408965
ENSDARG00000098324	si:cabz01054394.6	101885937	1.83588569779018	0.569753482729054	15.2282727416326	0.000384541076954492	0.036016607175622
ENSDARG00000012458	hapstr1b	322387	-0.605670682366842	6.97694177774828	15.1842121235037	0.000386478260729412	0.036016607175622
ENSDARG00000062630	dnah9l	552915	3.74582572918191	1.75237668851422	15.1983421092938	0.000387181789905829	0.036016607175622
ENSDARG00000103261	arsg	564790	-6.06673526348681	-1.36083296746167	15.8601287956723	0.000399246048316978	0.037000276500182
ENSDARG00000042899	elapor1	449761	-2.88830534422719	3.59548087702245	15.0675661986255	0.000404790234747236	0.037374628477387
ENSDARG00000093042	si:dkey-104n9.1	560366	4.66018005487464	0.87241825301573	14.7851952231451	0.000410643855043583	0.0375955719782474
ENSDARG00000104543	NA	NA	3.21649360955173	-1.63206604748169	14.173200446693	0.000411565800026069	0.0375955719782474
ENSDARG00000101085	ss18l2	550446	-1.38614489619948	2.74750568607317	15.0204757753778	0.000411724265333305	0.0375955719782474
ENSDARG00000105788	LOC101885386	101885386	-3.5732194496661	0.443637809548114	14.484912167275	0.000414292828326579	0.0376915420408324
ENSDARG00000037373	ephb2a	562176	2.17132925581416	1.17740405890421	14.5326019582435	0.000420485792698577	0.0381153490264765
ENSDARG00000035648	irx4a	402999	-4.37546061097069	0.869002808252976	14.5319252016706	0.000423868292510944	0.038282242840343
ENSDARG00000105292	si:ch73-112j3.1	101883515	-1.81891213222143	1.80869170663396	14.9308693057022	0.000428331415880389	0.0385451716529754
ENSDARG00000104672	nlrp3l2	100535428	-3.78754848745018	4.60246626307194	14.9078955592361	0.000430371988641021	0.0385889858551518
ENSDARG00000062976	iffo1a	561664	3.07905810190364	1.8075728510797	14.0017710114293	0.000435549366004955	0.038912732386565
ENSDARG00000031269	rnf123	101884269	2.17081099016009	2.39797184572865	14.8465515680022	0.000440163880654256	0.0391840512681354
ENSDARG00000054181	valopb	560921	3.31811074814634	-1.38295797575127	13.8657796143194	0.000450428923135695	0.0399546541568617
ENSDARG00000095301	NA	NA	3.43973034033445	0.281958591152736	13.986502193373	0.000452869342903912	0.0400281703548201
ENSDARG00000099877	si:dkeyp-72e1.6	100148910	-2.90849447203341	3.47776718287004	14.3568532424206	0.000459481192336875	0.0403812025407801
ENSDARG00000102608	zgc:109986	553566	1.33913351971346	2.93258215183057	14.7260490407616	0.000460115163628489	0.0403812025407801
ENSDARG00000074809	zgc:194392	798626	-3.90797702828162	4.45965831566436	13.9010077259999	0.000461767068376481	0.0403834812579812
ENSDARG00000035650	evla	58003	-1.1259631430177	4.45981442331302	14.674046195784	0.000468961442211502	0.0407160951831024
ENSDARG00000111612	mapkapk3	790934	-1.50783594999743	3.12597753495245	14.673177333851	0.000470122628629395	0.0407160951831024
ENSDARG00000098415	NA	NA	-7.43198410643525	1.13061084393518	14.4900308239193	0.000470488356788275	0.0407160951831024
ENSDARG00000043492	irf1a	678604	-3.50095775818779	1.33472959386432	14.3874020274786	0.000472529077726993	0.0407507107760602
ENSDARG00000077762	slc2a4rg	368491	3.42901606258081	1.51999792895702	14.5884191997615	0.000486497129992125	0.0418101357010879
ENSDARG00000001463	tdh2	556781	-2.11790557545969	2.34636923174118	14.569299602783	0.000490016929539875	0.0418412484471019
ENSDARG00000100535	ecm1a	100536787	-6.22465063257797	0.307149374371377	13.9091400998179	0.00049022842123069	0.0418412484471019
ENSDARG00000014320	gucy2ca	572052	-2.23789053867212	6.40199928628773	14.4552361216208	0.000497873003683975	0.0423358609535886
ENSDARG00000100352	aglb	553352	-2.48046799037885	2.83950015197238	14.1704492525275	0.00050150296860192	0.0423358609535886
ENSDARG00000069292	acot16	402867	-4.82838522656522	3.48139930217523	13.8179394616429	0.000502560543491232	0.0423358609535886
ENSDARG00000063539	slc25a15a	791156	-2.04620453692961	3.13439708615155	14.5021420554496	0.000502841687051924	0.0423358609535886
ENSDARG00000078108	dok1a	559168	-3.19489467315566	3.45813171138189	14.0049478561394	0.000507761634618067	0.0423600719243718
ENSDARG00000027984	gstz1	436754	1.46548272461985	4.59386044173187	14.4637109748101	0.000508148259285536	0.0423600719243718
ENSDARG00000062135	sytl5	558324	2.93720878988045	1.37404758110976	14.4897723623559	0.000508245820085469	0.0423600719243718
ENSDARG00000098049	NA	NA	-2.95354140914533	-0.974559876481558	13.4067272552167	0.000510901384686769	0.0423606058354197
ENSDARG00000013134	prph2la	100331800	-6.05417169931068	1.80155168085604	14.1031049247597	0.000511663314837779	0.0423606058354197
ENSDARG00000069169	cerk	558496	1.22468836244973	2.79058131831006	14.4214483419272	0.000516967797046368	0.0424444369843304
ENSDARG00000098290	unc80	100536734	3.31737892262029	2.35515854748094	13.9580395980992	0.000519465396286925	0.0424444369843304
ENSDARG00000100717	socs5a	768142	0.88735554536312	3.9239175126147	14.4054742646152	0.000519678674317622	0.0424444369843304
ENSDARG00000058876	mmp16b	572034	3.29697502069735	1.64414627453511	13.5331802544918	0.000522651087746677	0.0424444369843304
ENSDARG00000008279	map2k7	560913	3.49666486779648	0.763488386980342	14.3498368138698	0.000522900994922003	0.0424444369843304
ENSDARG00000027070	acbd4	406368	-1.53457562702938	3.30113040596749	14.3900873431724	0.000522929408431175	0.0424444369843304
ENSDARG00000042791	git2b	567190	0.989792631158096	4.32922313416603	14.3585794084624	0.000529059988548723	0.0428021593992985
ENSDARG00000106267	NA	NA	-4.59908955950086	-0.298297869427319	13.8072553419315	0.000532902129128511	0.042973020068717
ENSDARG00000078280	nkx3-1	555375	-3.89089011705757	4.23241127878461	13.9787506503458	0.000536709622420387	0.043139989941926
ENSDARG00000092222	si:ch211-271e10.3	564884	-3.04544272134252	2.64230395864227	14.1474229150576	0.000545463940515196	0.0437022190018578
ENSDARG00000088762	mfsd2al1	570038	-3.63353760426289	5.15173238195902	13.5738280916117	0.000552038027684036	0.0440867154134675
ENSDARG00000009825	mmp23bb	550589	1.97598442071558	0.595010224608407	14.0891484202207	0.000557608447962855	0.0443298120905386
ENSDARG00000056986	dact2	337795	1.63601439492613	3.54768544206442	14.1604192579508	0.000558651656171783	0.0443298120905386
ENSDARG00000096522	LOC108191688	108191688	-5.69984070806656	-2.08143983618458	13.4736359061291	0.000561592560316531	0.0443607012310749
ENSDARG00000016439	slc7a1a	559627	3.88529713590231	1.05871374274324	14.2012568399652	0.000562870618321084	0.0443607012310749
ENSDARG00000002264	mrpl41	553805	-0.89988575374507	3.83185969408129	14.1906047632649	0.000564399145992658	0.0443607012310749
ENSDARG00000100927	nfatc2a	100333254	2.47053239808699	2.09577416455552	14.1847918323095	0.000568745991870074	0.0443755919073547
ENSDARG00000044954	slit1a	556123	2.29396405667357	4.21000336146488	14.1705071352137	0.000569708710898378	0.0443755919073547
ENSDARG00000093457	LOC110438205	110438205	5.83113042793349	-1.55481278086736	13.786018789338	0.000569948617725416	0.0443755919073547
ENSDARG00000077547	tmlhe	555271	1.9192472844613	1.94267274072332	14.1498053282159	0.00057689559799287	0.0447761123979654
ENSDARG00000026820	gucy2d	140426	-4.12921981606699	0.640819386677954	13.8043187949744	0.000586559904742724	0.0453843873959347
ENSDARG00000077572	si:ch211-193k19.2	100034574	3.79762913692987	0.33354316775689	13.8893296676008	0.000607662425367202	0.0467169258514512
ENSDARG00000070021	cyp3c4	558541	1.77281284035499	4.40724186040317	14.0043837081051	0.000609143165087207	0.0467169258514512
ENSDARG00000116723	NA	NA	2.05439451995124	0.757740116095859	14.0112892508113	0.000610348838697961	0.0467169258514512
ENSDARG00000090408	si:ch73-383l1.1	101885162	3.02997524211698	-0.30963668450582	13.4022378195366	0.000611636925190847	0.0467169258514512
ENSDARG00000092652	LOC100331807	100331807	-2.45772888007062	-0.969659178625226	13.4075920963087	0.000613186690323835	0.0467169258514512
ENSDARG00000094901	abcc6b.2	100002917	2.92440687615532	0.454197339182165	13.8206222258863	0.00061800473733479	0.0469400111962819
ENSDARG00000097137	NA	NA	-2.68706454988091	6.00328909750545	13.9178195195309	0.000627188954643027	0.0474923538611855
ENSDARG00000097900	NA	NA	2.8292609600777	-1.81319915829179	12.9782418929643	0.000638858767863979	0.0480599037125427
ENSDARG00000062054	cpt1ab	560000	-1.55012313697162	6.13666871599565	13.867473953042	0.000639389788210361	0.0480599037125427
ENSDARG00000061832	sntg1	100330925	3.56790419966145	-0.208161452537403	13.0702859061957	0.00064048911417851	0.0480599037125427
ENSDARG00000073808	wdr31	568862	3.98423676823253	-0.630557767771076	13.6063618965328	0.000649912677541815	0.0485954556633922
ENSDARG00000038205	her2	30300	-2.4533556760188	-0.274155172076933	13.5360074598573	0.000652122689704294	0.0485954556633922
ENSDARG00000100480	si:ch73-364h19.2	100537438	-8.35364314138662	1.82010097301137	13.9136867512738	0.000653496082118332	0.0485954556633922
ENSDARG00000117219	NA	NA	-5.55741262036441	-2.23654744216186	14.1891903547658	0.00065692607477902	0.0487046952814523
ENSDARG00000091941	si:ch211-147m20.1p	100000250	-4.77425528322545	0.966052685737776	14.0967580254525	0.000660465143916556	0.0488213475579033
ENSDARG00000045417	fam49bb	404610	-0.87765133019958	4.63062409212477	13.7618405552721	0.00066619188984047	0.0488500265332005
ENSDARG00000040278	klhl38b	563341	-2.53468736640658	2.45914210358014	13.7452577085658	0.000666594395376426	0.0488500265332005
ENSDARG00000009372	diras1b	565395	4.33891238706995	-0.665440311989689	14.0892937804645	0.000666753593217979	0.0488500265332005
ENSDARG00000096345	NA	NA	3.04399586343899	0.0909835739532387	13.0587799437818	0.000672552386494403	0.0489877663819191
ENSDARG00000060680	si:ch73-127m5.1	799158	2.03596445748938	3.95251658031346	13.6134061567166	0.000672578344253912	0.0489877663819191
ENSDARG00000103164	upk2	796981	-2.98944352577155	3.19200474427839	13.3022075739246	0.000682177235820033	0.0494686813370531
ENSDARG00000018896	mmp24	571143	3.87558448711684	1.86987429653639	12.8668211320389	0.000683164540750059	0.0494686813370531
ENSDARG00000078688	frs3	100330147	2.79765109516632	1.22091166682837	12.8735876868154	0.000689233854023089	0.049763084977824
